# Machine learning-guided channelrhodopsin engineering enables minimally-invasive optogenetics

**DOI:** 10.1101/565606

**Authors:** Claire N. Bedbrook, Kevin K. Yang, J. Elliott Robinson, Viviana Gradinaru, Frances H. Arnold

## Abstract

We have engineered light-gated channelrhodopsins (ChRs) whose current strength and light sensitivity enable minimally-invasive neuronal circuit interrogation. Current ChR tools applied to the mammalian brain require intracranial surgery for transgene delivery and implantation of invasive fiber-optic cables to produce light-dependent activation of a small volume of brain tissue [~1 mm^3^]. To enable optogenetics for large brain volumes and without the need for invasive implants, our ChR engineering approach leverages the significant literature of ChR variants to train statistical models for the design of new, high-performance ChRs. With Gaussian Process models trained on a limited experimental set of 102 functionally characterized ChR variants, we designed high-photocurrent ChRs with unprecedented light sensitivity; three of these, ChRger1, ChRger2, and ChRger3, enable optogenetic activation of the nervous system via minimally-invasive systemic transgene delivery with rAAV-PHP.eB, which was not possible previously due to low per-cell transgene copy produced by systemic delivery. These engineered ChRs enable light-induced neuronal excitation without invasive intracranial surgery for virus delivery or fiber optic implantation, i.e. they enable minimally-invasive optogenetics.
