## Supplementary material for "Machine learning-guided channelrhodopsin engineering enables minimally-invasive optogenetics": Dataset_1

	ChR_name	Photocurrent (nA)	Reference	Accession codes	Amino_acid_sequence	Aligned_amino_acid_sequence
0	PsChR1	0.1	Independent optical excitation of distinct neural populations	KF992074	MTTISEVCGVWALDNPECIEVSGTNDNVKMAQLCFCMVCVCQILFMASQYPKVGWEAIYLPSCECFLYGLASSGNGFIQLYDGRLIPWARYAAWICTCPSILLQINTIHKCKISHFNLNTFIVQADLIMNIMGVTGALTTNIAFKWIYFAIGCILFIFIVLVVYDIMTSAAKEWKAKGDSKGNLVSTRLILLRWIFIVSWCVYPLLWILSPQATCAVSEDVISVAHFICDAFAKNMFGFIMWRTLWRDLDGHWDISRHYPQSSYAKDGKEEEQMTAMSQTDDTEKPHSSQG	MTTISEVCGVWALDNPECIEVS------------GTNDNVKMAQLC----FCMVCVCQILFMASQYPKV----------GW-EAIYLPSCECFLYGLAS------SGNGFIQLYDGRLIPWA---RYAAWICTCPSILLQINTIHKCKISHFNLNTFIVQADLIMNIMGVTGALTTNIAFK---WIYFAIGCILFIFIVLVVYDIMTSAAK--EWKAKGDSKGNLVSTRLILLRWIFIVSWCVYPLLWILSPQATCAVSEDVISVAHFICDAFAKNMFGFI--MWRTLW-----------RDLDGHWDISRH-----YPQSSYAKDG-KEEEQMTAMSQTD
1	PsChR2	0.12	Independent optical excitation of distinct neural populations	KF992056	MTMLEHLEGTMDGWYAENDLGQGAIIAHWVTFFFHMITTFYLGYVSFHSKGPGGKQPYFAGYHEENNIGIFVNLFAAISYFGKVVSDTHGHNYQNVGPFIIGLGNYRYADYMLTCPLLVMDLLFQLRAPYKITCAMLIFAVLMIGAVTNFYPGDDMKGPAVAWFCFGCFWYLIAYIFMAHIVSKQYGRLDYLAHGTKAEGALFSLKLAIITFFAIWVAFPLVWLLSVGTGVLSNEAAEICHCICDVVAKSVYGFALANFREQYDRELYGLLNSIGLDGEDVVQQLEKEMQTNHHKKKSINSPAVG	TMLEHLEGTMD-----------------GWYAENDLG---QGAIIAHWVTFFFHMITTFYLGYVSFHSKGPGGKQPYFAGYHEENNIGIFVNLFAAISYFGKVVSDTHGHNYQNVGPFIIGLGNYRYADYMLTCPLLVMDL--LFQLRAPY-KITCAMLI--FAVLMIGAVTNFYPGDDMKGPAVAWFCFGCFWYLIAYIFMAHIVSKQYGRLDYLAHGTKAEG-ALFSLKLAIITFFAIWVAFPLVWLLSV-GTGVLSNEAAEICHCICDVVAKSVYGFALANFREQY----------------DRELYGL-----L---NSIGLD-GE--DVVQQLEKE
2	MvChR1	0.0	Independent optical excitation of distinct neural populations	JF922293	MSPPTSPTPDTGHDTPDTGHDTGGHGAVEICFAPCEEDCVTIRYFVENDFEGCIPGHFDQYSSHGSLHDIVKAALYICMVISILQILFYGFQWWRKTCGWEVWFVACIETSIYIIAITSEADSPFTLYLTNGQISPQLRYMEWLMTCPVILIALSNITGMAEEYNKRTMTLLTSDVCCIVLGMMSAASKPRLKGILYAVGWAFGAWTYWTALQVYRDAHKAVPKPLAWYVRAMGYVFFTSWLTFPGWFLLGPEGLEVVTGTVSTLMHACSDLISKNLWGFMDWHLRVLVARHHRKLFKAEEEHALKKGQTLEPGMPRSTSFVRGLGDDVEI	EEDCVTIRYFVENDFEGCIPGH-----FDQYSSHGSLHDIVKAAL--YICMVISILQILFYGFQWWRKTC---------GW-EVWFVACIETSIYIIAITSEA--DSPFTLYLTNGQISPQL---RYMEWLMTCPVILIALSNITGMAEEYNKRTMTLLTSDVCCIVLGMMSAAS-KPRLK---GILYAVGWAFGAWTYWTALQVYRDAH-------KAVPKPL-AW-YVRAMGYVFFTSWLTFPGWFLLGPEGLEVVTGTVSTLMHACSDLISKNLWGFMDWHLRVLVARHHRKLFKAEEE---HALKKGQTLEPGMPRSTSFVRGLGDDVEI-------
3	SdChR	1.35	Independent optical excitation of distinct neural populations	KF992072	MGGAPAPDAHSAPPGNDSAGGSEYHAPAGYQVNPPYHPVHGYEEQCSSIYIYYGALWEQETARGFQWFAVFLSALFLAFYGWHAYKASVGWEEVYVCSVELIKVILEIYFEFTSPAMLFLYGGNITPWLRYAEWLLTCPVILIHLSNITGLSEEYNKRTMALLVSDLGTICMGVTAALATGWVKWLFYCIGLVYGTQTFYNAGIIYVESYYIMPAGGCKKLVLAMTAVYYSSWLMFPGLFIFGPEGMHTLSVAGSTIGHTIADLLSKNIWGLLGHFLRIKIHEHIIMYGDIRRPVSSQFLGRKVDVLAFVTEEDKV	EYHAPAGYQVNPPYHPVHGYEE---QCSSIYIYYGALWEQETARGFQWFAVFLSALFLAFYGWHAYKASV---------GW-EEVYVCSVELIKVILEIYFEF--TSPAMLFLYGGNITPWL---RYAEWLLTCPVILIHLSNITGLSEEYNKRTMALLVSDLGTICMGVTAALA-TGWVK---WLFYCIGLVYGTQTFYNAGIIYVESY-------YIMPAGG-CKKLVLAMTAVYYSSWLMFPGLFIFGPEGMHTLSVAGSTIGHTIADLLSKNIWGLLGHFLRIKI-----------HE---HIIMYGD-----IRRPVSSQFL-GRKVDVLAFVTEE
4	TcChR	0.24	Independent optical excitation of distinct neural populations	KF992057	MGWKINPLYSDEVAILEICKENEMVFGPLWEQKLARALQWFTVILSAIFLAYYVYSTLRATCGWEELYVCTVEFTKVVVEVYLEYVPPFMIYQMNGQHTPWLRYMEWLLTCPVILIHLSNITGLNDEYSGRTMSLLTSDLGGIAFAVLSALAVGWQKGLYFGIGCIYGASTFYHAACIYIESYHTMPAGKCKRLVVAMCAVFFTSWFMFPALFLAGPECFDGLTWSGSTIAHTVADLLSKNIWGLIGHFLRVGIHEHILVHGDVRRPIEVTIFGKETSLNCFVENDDEEDDV	-----MGWKINPLYSDEVAILE---ICKENEMVFGPLWEQKLARALQWFTVILSAIFLAYYVYSTLRATC---------GW-EELYVCTVEFTKVVVEVYLEY--VPPFMIYQMNGQHTPWL---RYMEWLLTCPVILIHLSNITGLNDEYSGRTMSLLTSDLGGIAFAVLSALA-VGWQK---GLYFGIGCIYGASTFYHAACIYIESY-------HTMPAGK-CKRLVVAMCAVFFTSWFMFPALFLAGPECFDGLTWSGSTIAHTVADLLSKNIWGLIGHFLRVGI-----------HE---HILVHGD-----VRRPIEVTIF-GKETSLNCFVEND
5	TsChR	0.16	Independent optical excitation of distinct neural populations	KF992089	MFAINPEYMNETVLLDECTPIYLDIGPLWEQVVARVTQWFGVILSLVFLIYYIWNTYKATCGWEELYVCTVEFCKIIIELYFEYTPPAMIFQTNGQVTPWLRYAEWLLTCPVILIHLSNITGLNDDYSGRTMSLITSDLGGICMAVTAALSKGWLKALFFVIGCGYGASTFYNAACIYIESYYTMPQGICRRLVLWMAGVFFTSWFMFPGLFLAGPEGTQALSWAGTTIGHTVADLLSKNAWGMIGHFLRVEIHKHIIIHGDVRRPVTVKALGRQVSVNCFVDKEEEEEDERI	------MFAINPEYMNETVLLD---ECTPIYLDIGPLWEQVVARVTQWFGVILSLVFLIYYIWNTYKATC---------GW-EELYVCTVEFCKIIIELYFEY--TPPAMIFQTNGQVTPWL---RYAEWLLTCPVILIHLSNITGLNDDYSGRTMSLITSDLGGICMAVTAALS-KGWLK---ALFFVIGCGYGASTFYNAACIYIESY-------YTMPQGI-CRRLVLWMAGVFFTSWFMFPGLFLAGPEGTQALSWAGTTIGHTVADLLSKNAWGMIGHFLRVEI-----------HK---HIIIHGD-----VRRPVTVKAL-GRQVSVNCFVDKE
6	CbChR1	0.0	Independent optical excitation of distinct neural populations	KF992062	MAAGLEGLVSSASRGLHASIPENPYHSDGHHLPCGLTPFGCMDDFWCNPEYGMSYAGYTYCFSELAFGKLVMVPEADAGWLHSHGTQAEFVAATACQYTALSLALLLLSFYAYSAWKATCGWEEGYVCCVEVLFVTLEISNEFNSPATLYLSTGNYCYFLRYGEWLLSCPVILIHLSNLSGLKNDYSMRTMRLLVSCIGMLITGMAGGLGVGWVKWTLYFVSCAYSAQTYLQAAKCYVEVYATVPKGYCRTVVKLMAYAFFTAWGAYPILWAIGPEGLKYISGYSNTIAHTFCDILAKEIWTFLGHHLRIKIHEHILIHGDIRKKVQVRVAGELMNVEELMEEEGEDTV	YAGYTYCFSELAFGKLVMVPEA----DAGWLHSHGTQAEFVAATACQYTALSLALLLLSFYAYSAWKATC---------GW-EEGYVCCVEVLFVTLEISNEF--NSPATLYLSTGNYCYFL---RYGEWLLSCPVILIHLSNLSGLKNDYSMRTMRLLVSCIGMLITGMAGGLG-VGWVK---WTLYFVSCAYSAQTYLQAAKCYVEVY-------ATVPKGY-CRTVVKLMAYAFFTAWGAYPILWAIGPEGLKYISGYSNTIAHTFCDILAKEIWTFLGHHLRIKI-----------HE---HILIHGD-----IRKKVQVRVA-GELMNVEELMEEE
7	Chrimson	0.67	Independent optical excitation of distinct neural populations	KF992060	MAELISSATRSLFAAGGINPWPNPYHHEDMGCGGMTPTGECFSTEWWCDPSYGLSDAGYGYCFVEATGGYLVVGVEKKQAWLHSRGTPGEKIGAQVCQWIAFSIAIALLTFYGFSAWKATCGWEEVYVCCVEVLFVTLEIFKEFSSPATVYLSTGNHAYCLRYFEWLLSCPVILIKLSNLSGLKNDYSKRTMGLIVSCVGMIVFGMAAGLATDWLKWLLYIVSCIYGGYMYFQAAKCYVEANHSVPKGHCRMVVKLMAYAYFASWGSYPILWAVGPEGLLKLSPYANSIGHSICDIIAKEFWTFLAHHLRIKIHEHILIHGDIRKTTKMEIGGEEVEVEEFVEEEDEDTV	DAGYGYCFVEATGGYLVVGVEK----KQAWLHSRGTPGEKIGAQVCQWIAFSIAIALLTFYGFSAWKATC---------GW-EEVYVCCVEVLFVTLEIFKEF--SSPATVYLSTGNHAYCL---RYFEWLLSCPVILIKLSNLSGLKNDYSKRTMGLIVSCVGMIVFGMAAGLA-TDWLK---WLLYIVSCIYGGYMYFQAAKCYVEAN-------HSVPKGH-CRMVVKLMAYAYFASWGSYPILWAVGPEGLLKLSPYANSIGHSICDIIAKEFWTFLAHHLRIKI-----------HE---HILIHGD-----IRKTTKMEIG-GEEVEVEEFVEEE
8	Chronos	1.22	Independent optical excitation of distinct neural populations	KF992040	METAATMTHAFISAVPSAEATIRGLLSAAAVVTPAADAHGETSNATTAGADHGCFPHINHGTELQHKIAVGLQWFTVIVAIVQLIFYGWHSFKATTGWEEVYVCVIELVKCFIELFHEVDSPATVYQTNGGAVIWLRYSMWLLTCPVILIHLSNLTGLHEEYSKRTMTILVTDIGNIVWGITAAFTKGPLKILFFMIGLFYGVTCFFQIAKVYIESYHTLPKGVCRKICKIMAYVFFCSWLMFPVMFIAGHEGLGLITPYTSGIGHLILDLISKNTWGFLGHHLRVKIHEHILIHGDIRKTTTINVAGENMEIETFVDEEEEGGV	DAHGETSNATTAGADHGCFPHI----------NHGTELQHKIAVGLQWFTVIVAIVQLIFYGWHSFKATT---------GW-EEVYVCVIELVKCFIELFHEV--DSPATVYQTNGGAVIWL---RYSMWLLTCPVILIHLSNLTGLHEEYSKRTMTILVTDIGNIVWGITAAFT-KGPLK---ILFFMIGLFYGVTCFFQIAKVYIESY-------HTLPKGV-CRKICKIMAYVFFCSWLMFPVMFIAGHEGLGLITPYTSGIGHLILDLISKNTWGFLGHHLRVKI-----------HE---HILIHGD-----IRKTTTINVA-GENMEIETFVDEE
9	HdChR	0.14	Independent optical excitation of distinct neural populations	KF992059	MSVNLSLWEHGEDAGYGHWYQGTPNGTLVCSHEDNIAWLKNKGTDEEMLGANICMWMAFAACLLCLSFYAYSTWRATCGWEEVYVCLVEMVKVMIEVFHENDSPATLYLSTGNFIMWIRYGEWLLSCPVILIHLSNITGLQDQYSKRTMQLLVSDLGTITMGVTAALCGNYVKWIFFILGLCYGVNTYFHAAKVYIESYHIVPKGVCRVCVRVMAWCFFGAWTCYPLLFVFGPEGLGVLSYNASAIGHTIIDIFSKQVWGFVGHYLRIKIHEHIVIHGNLVKPTKVKVAGMEIDAEEMVEKDEEGAI	DAGYGHWYQGTPNGTLVCSHED----NIAWLKNKGTDEEMLGANICMWMAFAACLLCLSFYAYSTWRATC---------GW-EEVYVCLVEMVKVMIEVFHEN--DSPATLYLSTGNFIMWI---RYGEWLLSCPVILIHLSNITGLQDQYSKRTMQLLVSDLGTITMGVTAALC-GNYVK---WIFFILGLCYGVNTYFHAAKVYIESY-------HIVPKGV-CRVCVRVMAWCFFGAWTCYPLLFVFGPEGLGVLSYNASAIGHTIIDIFSKQVWGFVGHYLRIKI-----------HE---HIVIHGN-----LVKPTKVKVA-GMEIDAEEMVEKD
10	BsChR2	0.68	Independent optical excitation of distinct neural populations	KF992034	MEAYAYPELLGSAGRSLFAATVPENISESTWVDAGYQHFWTQRQNETVVCEHYTHASWLISHGTKAEKTAMIACQWFAFGSAVLILLLYAWHTWKATSGWEEVYVCCVELVKVLFEIYHEIHHPCTLYLVTGNFILWLRYGEWLLTCPVILIHLSNITGLKNDYNKRTMQLLVSDIGCVVWGVTAALCYDYKKWIFFCLGLVYGCNTYFHAAKVYIEGYHTVPKGECRIIVKVMAGVFYCSWTLFPLLFLLGPEGTGAFSAYGSTIAHTVADVLSKQLWGLLGHHLRVKIHEHIIIHGNLTVSKKVKVAGVEVETQEMVDSTEEDAV	DAGYQHFWTQRQNETVVCEHYT----HASWLISHGTKAEKTAMIACQWFAFGSAVLILLLYAWHTWKATS---------GW-EEVYVCCVELVKVLFEIYHEI--HHPCTLYLVTGNFILWL---RYGEWLLTCPVILIHLSNITGLKNDYNKRTMQLLVSDIGCVVWGVTAALC-YDYKK---WIFFCLGLVYGCNTYFHAAKVYIEGY-------HTVPKGE-CRIIVKVMAGVFYCSWTLFPLLFLLGPEGTGAFSAYGSTIAHTVADVLSKQLWGLLGHHLRVKI-----------HE---HIIIHGN-----LTVSKKVKVA-GVEVETQEMVDST
11	CnChR2	0.83	Independent optical excitation of distinct neural populations	KF992073	MEPVLGLASTAVRELTAGGSGNPYESYKPPEDPCALTPFGCLTNFWCDPQFGLADAKYDYCYVKAAYGELAIVETSRLPWLYSHGSDAEHQGALAMQWMAFALCIICLVFYAYHSWKATTGWEEVYVCVVELVKVLLEIYKEFESPASIYLPTANAALWLRYGEWLLTCPVILIHLSNITGLKDDYNKRTMQLLVSDIGCVVWGITAAFSVGWLKWVFFVLGLLYGSNTYFHAAKVYIESYHTVPKGHCRLIVRLMAYCFYVAWTMYPILFILGPEGLGHMSAYMSTALHGVADMLSKQIWGLLGHHLRVKIFEHILIHGDIRKTTTMQVGGQMVQVEEMVDEEDEDTI	DAKYDYCYVKAAYGELAIVETS----RLPWLYSHGSDAEHQGALAMQWMAFALCIICLVFYAYHSWKATT---------GW-EEVYVCVVELVKVLLEIYKEF--ESPASIYLPTANAALWL---RYGEWLLTCPVILIHLSNITGLKDDYNKRTMQLLVSDIGCVVWGITAAFS-VGWLK---WVFFVLGLLYGSNTYFHAAKVYIESY-------HTVPKGH-CRLIVRLMAYCFYVAWTMYPILFILGPEGLGHMSAYMSTALHGVADMLSKQIWGLLGHHLRVKI-----------FE---HILIHGD-----IRKTTTMQVG-GQMVQVEEMVDEE
12	CsChR	1.07	Independent optical excitation of distinct neural populations	KF992078	MSRLVAASWLLALLLCGITSTTTASSAPAASSTDGTAAAAVSHYAMNGFDELAKGAVVPEDHFVCGPADKCYCSAWLHSHGSKEEKTAFTVMQWIVFAVCIISLLFYAYQTWRATCGWEEVYVTIIELVHVCFGLWHEVDSPCTLYLSTGNMVLWLRYAEWLLTCPVILIHLSNLTGMKNDYNKRTMALLVSDVGCIVWGTTAALSTDFVKIIFFFLGLLYGFYTFYAAAKIYIEAYHTVPKGICRQLVRLQAYDFFFTWSMFPILFMVGPEGFGKITAYSSGIAHEVCDLLSKNLWGLMGHFIRVKIHEHILVHGNITKKTKVNVAGDMVELDTYVDQDEEHDEG	GFDELAKGAVVPEDHFVCGPAD-KCYCSAWLHSHGSKEEKTAFTVMQWIVFAVCIISLLFYAYQTWRATC---------GW-EEVYVTIIELVHVCFGLWHEV--DSPCTLYLSTGNMVLWL---RYAEWLLTCPVILIHLSNLTGMKNDYNKRTMALLVSDVGCIVWGTTAALS-TDFVK---IIFFFLGLLYGFYTFYAAAKIYIEAY-------HTVPKGI-CRQLVRLQAYDFFFTWSMFPILFMVGPEGFGKITAYSSGIAHEVCDLLSKNLWGLMGHFIRVKI-----------HE---HILVHGN-----ITKKTKVNVA-GDMVELDTYVDQD
13	AgChR	0.0	Independent optical excitation of distinct neural populations	KF992038	MGTPDPLLSSIPGTDIGLGDWTEYSNYYFLNATNSTHKWVAGPEDDCFCKAWTFNRGSDEESVAAFAIAWVVFSLSVLQLLYYAYAQWRSTCGWEEVYVGIIELTHICIAIFREFDSPAMLYLSTGNFVVWARYASWLLSCPVILIHLSNLTGMKGNYSKRTMALLVSDIGTIVWGSTSAMSPHNHVKIIFFFLGLVFGLFTFYAAAKVYLEAYHTVPKGKCRNIVRFMAWTYYVTWALFPILFILGPEGFGHITYYGSSIGHYVLEIFSKNLWSGTGHYLRLKIHEHIILHGNLTKKTKINIAGEPLEVEEYVEADDTDEGV	YSNYYFLNATNSTHKWVAGPED-DCFCKAWTFNRGSDEESVAAFAIAWVVFSLSVLQLLYYAYAQWRSTC---------GW-EEVYVGIIELTHICIAIFREF--DSPAMLYLSTGNFVVWA---RYASWLLSCPVILIHLSNLTGMKGNYSKRTMALLVSDIGTIVWGSTSAMSPHNHVK---IIFFFLGLVFGLFTFYAAAKVYLEAY-------HTVPKGK-CRNIVRFMAWTYYVTWALFPILFILGPEGFGHITYYGSSIGHYVLEIFSKNLWSGTGHYLRLKI-----------HE---HIILHGN-----LTKKTKINIA-GEPLEVEEYVEAD
14	NsChR	0.03	Independent optical excitation of distinct neural populations	KF992054	MADFVWQGAGNGGPSAMVSHYPNGSVLLESSGSCYCEDWYTSRGNHVEHSLSNACDWFAFAISVIFLVYYAWAAFNSSVGWEEIYVCTVELIKVSIDQFLSSNSPCTLYLSTGNRVLWIRYGEWLLTCPVILIHLSNVTGLKDNYSKRTMALLVSDIGTIVFGVTSAMCTGYPKVIFFILGCCYGANTFFNAAKVYLEAHHTLPKGSCRTLIRLMAYTYYASWGMFPILFVLGPESFGHMNMYQSNIAHTVIDLMSKNIWGMLGHFLRHKIREHILIHGDLRTTTTVNVAGEEMQVETMVAAEDADETTV	GNGGPSAMVSHYPNGSVLLESSGSCYCEDWYTSRGNHVEHSLSNACDWFAFAISVIFLVYYAWAAFNSSV---------GW-EEIYVCTVELIKVSIDQFLSS--NSPCTLYLSTGNRVLWI---RYGEWLLTCPVILIHLSNVTGLKDNYSKRTMALLVSDIGTIVFGVTSAMC-TGYPK---VIFFILGCCYGANTFFNAAKVYLEAH-------HTLPKGS-CRTLIRLMAYTYYASWGMFPILFVLGPESFGHMNMYQSNIAHTVIDLMSKNIWGMLGHFLRHKI-----------RE---HILIHGD-----LRTTTTVNVA-GEEMQVETMVAAE
15	CoChR	3.25	Independent optical excitation of distinct neural populations	KF992041	MLGNGSAIVPIDQCFCLAWTDSLGSDTEQLVANILQWFAFGFSILILMFYAYQTWRATCGWEEVYVCCVELTKVIIEFFHEFDDPSMLYLANGHRVQWLRYAEWLLTCPVILIHLSNLTGLKDDYSKRTMRLLVSDVGTIVWGATSAMSTGYVKVIFFVLGCIYGANTFFHAAKVYIESYHVVPKGRPRTVVRIMAWLFFLSWGMFPVLFVVGPEGFDAISVYGSTIGHTIIDLMSKNCWGLLGHYLRVLIHQHIIIYGDIRKKTKINVAGEEMEVETMVDQEDEETV	----------MLGNGSAIVPID-QCFCLAWTDSLGSDTEQLVANILQWFAFGFSILILMFYAYQTWRATC---------GW-EEVYVCCVELTKVIIEFFHEF--DDPSMLYLANGHRVQWL---RYAEWLLTCPVILIHLSNLTGLKDDYSKRTMRLLVSDVGTIVWGATSAMS-TGYVK---VIFFVLGCIYGANTFFHAAKVYIESY-------HVVPKGR-PRTVVRIMAWLFFLSWGMFPVLFVVGPEGFDAISVYGSTIGHTIIDLMSKNCWGLLGHYLRVLI-----------HQ---HIIIYGD-----IRKKTKINVA-GEEMEVETMVDQE
16	V2V1-43	0.0	Color-tuned channelrhodopsins for multiwavelength optogenetics.	-	MDHPVARSLIGSSYTNLNNGSIVIPSDACFCMKWLKSKGSPVALKMANALQWAAFALSVIILIYYAYATWRTTCGWEEVYVCCVELTKVVIEFFHEFDEPGMLYLANGNRVLWLRYGEWLLTCPVILIHLSNLTGLKDDYNKRTMRLLVSDVGTIVWGATSAMCTGWTKILFFLISLSYGMYTYFHAAKVYIEAFHTVPKGICRELVRVMAWTFFVAWGMFPVLFLLGTEGFGHISPYGSAIGHSILDLIAKNMWGVLGNYLRVKIHEHILLYGDIRKKQKITIAGQEMEVETLVAEEED	RSLIGSSYTNLNNGSIV-IPSD-ACFCMKWLKSKGSPVALKMANALQWAAFALSVIILIYYAYATWRTTC---------GW-EEVYVCCVELTKVVIEFFHEF--DEPGMLYLANGNRVLWL---RYGEWLLTCPVILIHLSNLTGLKDDYNKRTMRLLVSDVGTIVWGATSAMC-TGWTK---ILFFLISLSYGMYTYFHAAKVYIEAF-------HTVPKGI-CRELVRVMAWTFFVAWGMFPVLFLLGTEGFGHISPYGSAIGHSILDLIAKNMWGVLGNYLRVKI-----------HE---HILLYGD-----IRKKQKITIA-GQEMEVETLVAEE
17	V2V1-25	0.8	Color-tuned channelrhodopsins for multiwavelength optogenetics.	-	MDHPVARSLIGSSYTNLNNGSIVIPSDACFCMKWLKSKGSPVALKMANALQWAAFALSVIILIYYAYATWRTTCGWEEVYVCCVELTKVVIEFFHEFDEPGMLYLANGNRVLWLRYGEWLLTCPVILIHLSNLTGLKDDYSKRTMGLLVSDVGCIVWGATSAMCTGWTKILFFLISLSYGMYTYFHAAKVYIEAFHTVPKGICRELVRVMAWTFFVAWGMFPVLFLLGTEGFGHISPYGSAIGHSILDLIAKNMWGVLGNYLRVKIHEHILLYGDIRKKQKITIAGQEMEVETLVAEEED	RSLIGSSYTNLNNGSIV-IPSD-ACFCMKWLKSKGSPVALKMANALQWAAFALSVIILIYYAYATWRTTC---------GW-EEVYVCCVELTKVVIEFFHEF--DEPGMLYLANGNRVLWL---RYGEWLLTCPVILIHLSNLTGLKDDYSKRTMGLLVSDVGCIVWGATSAMC-TGWTK---ILFFLISLSYGMYTYFHAAKVYIEAF-------HTVPKGI-CRELVRVMAWTFFVAWGMFPVLFLLGTEGFGHISPYGSAIGHSILDLIAKNMWGVLGNYLRVKI-----------HE---HILLYGD-----IRKKQKITIA-GQEMEVETLVAEE
18	V2V1-52	0.0	Color-tuned channelrhodopsins for multiwavelength optogenetics.	-	MDHPVARSLIGSSYTNLNNGSIVIPSDACFCMKWLKSKGSPVALKMANALQWAAFALSVIILIYYAYATWRTTCGWEEVYVCCVELTKVVIEFFHEFDEPGMLYLANGNRVLWLRYGEWLLTCPVLLIHLSNLTGLKDDYSKRTMGLLVSDVGCIVWGATSAMCTGWTKILFFLISLSYGMYTYFHAAKVYIEAFHTVPKGICRELVRVMAWTFFVAWGMFPVLFLLGTEGFGHISPYGSAIGHSILDLIAKNMWGVLGNYLRVKIHEHILLYGDIRKKQKITIAGQEMEVETLVAEEED	RSLIGSSYTNLNNGSIV-IPSD-ACFCMKWLKSKGSPVALKMANALQWAAFALSVIILIYYAYATWRTTC---------GW-EEVYVCCVELTKVVIEFFHEF--DEPGMLYLANGNRVLWL---RYGEWLLTCPVLLIHLSNLTGLKDDYSKRTMGLLVSDVGCIVWGATSAMC-TGWTK---ILFFLISLSYGMYTYFHAAKVYIEAF-------HTVPKGI-CRELVRVMAWTFFVAWGMFPVLFLLGTEGFGHISPYGSAIGHSILDLIAKNMWGVLGNYLRVKI-----------HE---HILLYGD-----IRKKQKITIA-GQEMEVETLVAEE
19	V2V1-61	0.2	Color-tuned channelrhodopsins for multiwavelength optogenetics.	-	MDHPVARSLIGSSYTNLNNGSIVIPSDACFCMKWLKSKGSPVALKMANALQWAAFALSVIILIYYAYATWRTTCGWEEVYVCCVELTKVVIEFFHEFDEPGMLYLANGNRVLWLRYGEWLLTCPVILIHLSNLTGLKDDYNKRTMRLLVSDVGTIVWGATAAMSTGYIKVIFFLLGCMYGANTFFHAAKVYIESYHTVPKGLCRQLVRAMAWLFFVSWGMFPVLFLLGPEGFGHLSVYGSTIGHSILDLIAKNMWGVLGNYLRVKIHEHILLYGDIRKKQKITIAGQEMEVETLVAEEED	RSLIGSSYTNLNNGSIV-IPSD-ACFCMKWLKSKGSPVALKMANALQWAAFALSVIILIYYAYATWRTTC---------GW-EEVYVCCVELTKVVIEFFHEF--DEPGMLYLANGNRVLWL---RYGEWLLTCPVILIHLSNLTGLKDDYNKRTMRLLVSDVGTIVWGATAAMS-TGYIK---VIFFLLGCMYGANTFFHAAKVYIESY-------HTVPKGL-CRQLVRAMAWLFFVSWGMFPVLFLLGPEGFGHLSVYGSTIGHSILDLIAKNMWGVLGNYLRVKI-----------HE---HILLYGD-----IRKKQKITIA-GQEMEVETLVAEE
20	V1V2-133	0.3	Color-tuned channelrhodopsins for multiwavelength optogenetics.	-	MDYPVARSLIVRYPTDLGNGTVCMPRGQCYCEGWLRSRGTSIEKTIAITLQWVVFALSVIILIYYAYATWRTTCGWEEVYVCCVELTKVVIEFFHEFDEPGMLYLANGNRVLWLRYGEWLLTCPVILIHLSNLTGLKDDYNKRTMRLLVSDVGTIVWGATAAMSTGYIKVIFFLLGCMYGANTFFHAAKVYIEAFHTVPKGICRELVRVMAWTFFVAWGMFPVLFLLGTEGFGHISPYGSAIGHSILDLIAKNMWGVLGNYLRVKIHEHILLYGDIRKKQKITIAGQEMEVETLVAEEED	ARSLIVRYPTDLGNGTVCMPRG-QCYCEGWLRSRGTSIEKTIAITLQWVVFALSVIILIYYAYATWRTTC---------GW-EEVYVCCVELTKVVIEFFHEF--DEPGMLYLANGNRVLWL---RYGEWLLTCPVILIHLSNLTGLKDDYNKRTMRLLVSDVGTIVWGATAAMS-TGYIK---VIFFLLGCMYGANTFFHAAKVYIEAF-------HTVPKGI-CRELVRVMAWTFFVAWGMFPVLFLLGTEGFGHISPYGSAIGHSILDLIAKNMWGVLGNYLRVKI-----------HE---HILLYGD-----IRKKQKITIA-GQEMEVETLVAEE
21	VChR1	0.23	Independent optical excitation of distinct neural populations	EU622855	MDYPVARSLIVRYPTDLGNGTVCMPRGQCYCEGWLRSRGTSIEKTIAITLQWVVFALSVACLGWYAYQAWRATCGWEEVYVALIEMMKSIIEAFHEFDSPATLWLSSGNGVVWMRYGEWLLTCPVLLIHLSNLTGLKDDYSKRTMGLLVSDVGCIVWGATSAMCTGWTKILFFLISLSYGMYTYFHAAKVYIEAFHTVPKGICRELVRVMAWTFFVAWGMFPVLFLLGTEGFGHISPYGSAIGHSILDLIAKNMWGVLGNYLRVKIHEHILLYGDIRKKQKITIAGQEMEVETLVAEEED	ARSLIVRYPTDLGNGTVCMPRG-QCYCEGWLRSRGTSIEKTIAITLQWVVFALSVACLGWYAYQAWRATC---------GW-EEVYVALIEMMKSIIEAFHEF--DSPATLWLSSGNGVVWM---RYGEWLLTCPVLLIHLSNLTGLKDDYSKRTMGLLVSDVGCIVWGATSAMC-TGWTK---ILFFLISLSYGMYTYFHAAKVYIEAF-------HTVPKGI-CRELVRVMAWTFFVAWGMFPVLFLLGTEGFGHISPYGSAIGHSILDLIAKNMWGVLGNYLRVKI-----------HE---HILLYGD-----IRKKQKITIA-GQEMEVETLVAEE
22	V1V2-223	0.5	Color-tuned channelrhodopsins for multiwavelength optogenetics.	-	MDYPVARSLIVRYPTDLGNGTVCMPRGQCYCEGWLRSRGTSIEKTIAITLQWVVFALSVACLGWYAYQAWRATCGWEEVYVALIEMMKSIIEAFHEFDSPAMLYLANGNRVLWLRYGEWLLTCPVILIHLSNLTGLKDDYNKRTMRLLVSDVGTIVWGATAAMSTGYIKILFFLISLSYGMYTYFHAAKVYIEAFHTVPKGICRELVRVMAWTFFVAWGMFPVLFLLGTEGFGHISPYGSAIGHSILDLIAKNMWGVLGNYLRVKIHEHILLYGDIRKKQKITIAGQEMEVETLVAEEED	ARSLIVRYPTDLGNGTVCMPRG-QCYCEGWLRSRGTSIEKTIAITLQWVVFALSVACLGWYAYQAWRATC---------GW-EEVYVALIEMMKSIIEAFHEF--DSPAMLYLANGNRVLWL---RYGEWLLTCPVILIHLSNLTGLKDDYNKRTMRLLVSDVGTIVWGATAAMS-TGYIK---ILFFLISLSYGMYTYFHAAKVYIEAF-------HTVPKGI-CRELVRVMAWTFFVAWGMFPVLFLLGTEGFGHISPYGSAIGHSILDLIAKNMWGVLGNYLRVKI-----------HE---HILLYGD-----IRKKQKITIA-GQEMEVETLVAEE
23	V1V2-421	0.3	Color-tuned channelrhodopsins for multiwavelength optogenetics.	-	MDYPVARSLIVRYPTDLGNGTVCMPRGQCYCEGWLRSRGTSIEKTIAITLQWVVFALSVACLGWYAYQAWRATCGWEEVYVALIEMMKSIIEAFHEFDSPATLWLSSGNGVVWMRYGEWLLTCPVLLIHLSNLTGLKDDYSKRTMGLLVSDVGCIVWGATSAMCTGYIKVIFFLLGCMYGANTFFHAAKVYIESYHTVPKGLCRQLVRAMAWLFFVSWGMFPVLFLLGPEGFGHLSVYGSAIGHSILDLIAKNMWGVLGNYLRVKIHEHILLYGDIRKKQKITIAGQEMEVETLVAEEED	ARSLIVRYPTDLGNGTVCMPRG-QCYCEGWLRSRGTSIEKTIAITLQWVVFALSVACLGWYAYQAWRATC---------GW-EEVYVALIEMMKSIIEAFHEF--DSPATLWLSSGNGVVWM---RYGEWLLTCPVLLIHLSNLTGLKDDYSKRTMGLLVSDVGCIVWGATSAMC-TGYIK---VIFFLLGCMYGANTFFHAAKVYIESY-------HTVPKGL-CRQLVRAMAWLFFVSWGMFPVLFLLGPEGFGHLSVYGSAIGHSILDLIAKNMWGVLGNYLRVKI-----------HE---HILLYGD-----IRKKQKITIA-GQEMEVETLVAEE
24	V1V2-322	0.0	Color-tuned channelrhodopsins for multiwavelength optogenetics.	-	MDYPVARSLIVRYPTDLGNGTVCMPRGQCYCEGWLRSRGTSIEKTIAITLQWVVFALSVACLGWYAYQAWRATCGWEEVYVALIEMMKSIIEAFHEFDSPATLWLSSGNGVVWMRYGEWLLTCPVILIHLSNLTGLKDDYNKRTMRLLVSDVGTIVWGATAAMSTGYIKVIFFLLGCMYGANTFFHAAKVYIESFHTVPKGICRELVRVMAWTFFVAWGMFPVLFLLGTEGFGHISPYGSAIGHSILDLIAKNMWGVLGNYLRVKIHEHILLYGDIRKKQKITIAGQEMEVETLVAEEED	ARSLIVRYPTDLGNGTVCMPRG-QCYCEGWLRSRGTSIEKTIAITLQWVVFALSVACLGWYAYQAWRATC---------GW-EEVYVALIEMMKSIIEAFHEF--DSPATLWLSSGNGVVWM---RYGEWLLTCPVILIHLSNLTGLKDDYNKRTMRLLVSDVGTIVWGATAAMS-TGYIK---VIFFLLGCMYGANTFFHAAKVYIESF-------HTVPKGI-CRELVRVMAWTFFVAWGMFPVLFLLGTEGFGHISPYGSAIGHSILDLIAKNMWGVLGNYLRVKI-----------HE---HILLYGD-----IRKKQKITIA-GQEMEVETLVAEE
25	V1V2-52	0.8	Color-tuned channelrhodopsins for multiwavelength optogenetics.	-	MDYPVARSLIVRYPTDLGNGTVCMPRGQCYCEGWLRSRGTSIEKTIAITLQWVVFALSVACLGWYAYQAWRATCGWEEVYVALIEMMKSIIEAFHEFDSPATLWLSSGNGVVWMRYGEWLLTCPVLLIHLSNLTGLKDDYSKRTMGLLVSDVGCIVWGATSAMCTGWTKILFFLISLSYGMYTYFHAAKVYIEAFHTVPKGICRELVRAMAWLFFVSWGMFPVLFLLGPEGFGHLSVYGSTIGHTIIDLLSKNCWGLLGHFLRLKIHEHILLYGDIRKVQKIRVAGEELEVETLMTEEAPDTVKKSTA	ARSLIVRYPTDLGNGTVCMPRG-QCYCEGWLRSRGTSIEKTIAITLQWVVFALSVACLGWYAYQAWRATC---------GW-EEVYVALIEMMKSIIEAFHEF--DSPATLWLSSGNGVVWM---RYGEWLLTCPVLLIHLSNLTGLKDDYSKRTMGLLVSDVGCIVWGATSAMC-TGWTK---ILFFLISLSYGMYTYFHAAKVYIEAF-------HTVPKGI-CRELVRAMAWLFFVSWGMFPVLFLLGPEGFGHLSVYGSTIGHTIIDLLSKNCWGLLGHFLRLKI-----------HE---HILLYGD-----IRKVQKIRVA-GEELEVETLMTEE
26	V1V2-25	0.0	Color-tuned channelrhodopsins for multiwavelength optogenetics.	-	MDYPVARSLIVRYPTDLGNGTVCMPRGQCYCEGWLRSRGTSIEKTIAITLQWVVFALSVACLGWYAYQAWRATCGWEEVYVALIEMMKSIIEAFHEFDSPATLWLSSGNGVVWMRYGEWLLTCPVLLIHLSNLTGLKDDYNKRTMRLLVSDVGTIVWGATAAMSTGYIKVIFFLLGCMYGANTFFHAAKVYIESYHTVPKGLCRQLVRAMAWLFFVSWGMFPVLFLLGPEGFGHLSVYGSTIGHTIIDLLSKNCWGLLGHFLRLKIHEHILLYGDIRKVQKIRVAGEELEVETLMTEEAPDTVKKSTA	ARSLIVRYPTDLGNGTVCMPRG-QCYCEGWLRSRGTSIEKTIAITLQWVVFALSVACLGWYAYQAWRATC---------GW-EEVYVALIEMMKSIIEAFHEF--DSPATLWLSSGNGVVWM---RYGEWLLTCPVLLIHLSNLTGLKDDYNKRTMRLLVSDVGTIVWGATAAMS-TGYIK---VIFFLLGCMYGANTFFHAAKVYIESY-------HTVPKGL-CRQLVRAMAWLFFVSWGMFPVLFLLGPEGFGHLSVYGSTIGHTIIDLLSKNCWGLLGHFLRLKI-----------HE---HILLYGD-----IRKVQKIRVA-GEELEVETLMTEE
27	SFO_C128S	0.06	Bi-stable neural state switches	-	MDYGGALSAVGRELLFVTNPVVVNGSVLVPEDQCYCAGWIESRGTNGAQTASNVLQWLAAGFSILLLMFYAYQTWKSTCGWEEIYVCAIEMVKVILEFFFEFKNPSMLYLATGHRVQWLRYAEWLLTSPVILIHLSNLTGLSNDYSRRTMGLLVSDIGTIVWGATSAMATGYVKVIFFCLGLCYGANTFFHAAKAYIEGYHTVPKGRCRQVVTGMAWLFFVSWGMFPILFILGPEGFGVLSVYGSTVGHTIIDLMSKNCWGLLGHYLRVLIHEHILIHGDIRKTTKLNIGGTEIEVETLVEDEAEAGAV	ELLFVTNPVVVNGS--VLVPED-QCYCAGWIESRGTNGAQTASNVLQWLAAGFSILLLMFYAYQTWKSTC---------GW-EEIYVCAIEMVKVILEFFFEF--KNPSMLYLATGHRVQWL---RYAEWLLTSPVILIHLSNLTGLSNDYSRRTMGLLVSDIGTIVWGATSAMA-TGYVK---VIFFCLGLCYGANTFFHAAKAYIEGY-------HTVPKGR-CRQVVTGMAWLFFVSWGMFPILFILGPEGFGVLSVYGSTVGHTIIDLMSKNCWGLLGHYLRVLI-----------HE---HILIHGD-----IRKTTKLNIG-GTEIEVETLVEDE
28	CatCh	1.28	Principles for applying optogenetic tools derived from direct comparative analysis of microbial opsins'	-	MDYGGALSAVGRELLFVTNPVVVNGSVLVPEDQCYCAGWIESRGTNGAQTASNVLQWLAAGFSILLLMFYAYQTWKSTCGWEEIYVCAIEMVKVILEFFFEFKNPSMLYLATGHRVQWLRYAEWLLTCPVICIHLSNLTGLSNDYSRRTMGLLVSDIGTIVWGATSAMATGYVKVIFFCLGLCYGANTFFHAAKAYIEGYHTVPKGRCRQVVTGMAWLFFVSWGMFPILFILGPEGFGVLSVYGSTVGHTIIDLMSKNCWGLLGHYLRVLIHEHILIHGDIRKTTKLNIGGTEIEVETLVEDEAEAGAV	ELLFVTNPVVVNGS--VLVPED-QCYCAGWIESRGTNGAQTASNVLQWLAAGFSILLLMFYAYQTWKSTC---------GW-EEIYVCAIEMVKVILEFFFEF--KNPSMLYLATGHRVQWL---RYAEWLLTCPVICIHLSNLTGLSNDYSRRTMGLLVSDIGTIVWGATSAMA-TGYVK---VIFFCLGLCYGANTFFHAAKAYIEGY-------HTVPKGR-CRQVVTGMAWLFFVSWGMFPILFILGPEGFGVLSVYGSTVGHTIIDLMSKNCWGLLGHYLRVLI-----------HE---HILIHGD-----IRKTTKLNIG-GTEIEVETLVEDE
29	SFO_C128A	0.07	Bi-stable neural state switches	-	MDYGGALSAVGRELLFVTNPVVVNGSVLVPEDQCYCAGWIESRGTNGAQTASNVLQWLAAGFSILLLMFYAYQTWKSTCGWEEIYVCAIEMVKVILEFFFEFKNPSMLYLATGHRVQWLRYAEWLLTAPVILIHLSNLTGLSNDYSRRTMGLLVSDIGTIVWGATSAMATGYVKVIFFCLGLCYGANTFFHAAKAYIEGYHTVPKGRCRQVVTGMAWLFFVSWGMFPILFILGPEGFGVLSVYGSTVGHTIIDLMSKNCWGLLGHYLRVLIHEHILIHGDIRKTTKLNIGGTEIEVETLVEDEAEAGAV	ELLFVTNPVVVNGS--VLVPED-QCYCAGWIESRGTNGAQTASNVLQWLAAGFSILLLMFYAYQTWKSTC---------GW-EEIYVCAIEMVKVILEFFFEF--KNPSMLYLATGHRVQWL---RYAEWLLTAPVILIHLSNLTGLSNDYSRRTMGLLVSDIGTIVWGATSAMA-TGYVK---VIFFCLGLCYGANTFFHAAKAYIEGY-------HTVPKGR-CRQVVTGMAWLFFVSWGMFPILFILGPEGFGVLSVYGSTVGHTIIDLMSKNCWGLLGHYLRVLI-----------HE---HILIHGD-----IRKTTKLNIG-GTEIEVETLVEDE
30	SFO_C128T	0.18	Bi-stable neural state switches	-	MDYGGALSAVGRELLFVTNPVVVNGSVLVPEDQCYCAGWIESRGTNGAQTASNVLQWLAAGFSILLLMFYAYQTWKSTCGWEEIYVCAIEMVKVILEFFFEFKNPSMLYLATGHRVQWLRYAEWLLTTPVILIHLSNLTGLSNDYSRRTMGLLVSDIGTIVWGATSAMATGYVKVIFFCLGLCYGANTFFHAAKAYIEGYHTVPKGRCRQVVTGMAWLFFVSWGMFPILFILGPEGFGVLSVYGSTVGHTIIDLMSKNCWGLLGHYLRVLIHEHILIHGDIRKTTKLNIGGTEIEVETLVEDEAEAGAV	ELLFVTNPVVVNGS--VLVPED-QCYCAGWIESRGTNGAQTASNVLQWLAAGFSILLLMFYAYQTWKSTC---------GW-EEIYVCAIEMVKVILEFFFEF--KNPSMLYLATGHRVQWL---RYAEWLLTTPVILIHLSNLTGLSNDYSRRTMGLLVSDIGTIVWGATSAMA-TGYVK---VIFFCLGLCYGANTFFHAAKAYIEGY-------HTVPKGR-CRQVVTGMAWLFFVSWGMFPILFILGPEGFGVLSVYGSTVGHTIIDLMSKNCWGLLGHYLRVLI-----------HE---HILIHGD-----IRKTTKLNIG-GTEIEVETLVEDE
31	ChR2	0.77	Independent optical excitation of distinct neural populations	AF461397	MDYGGALSAVGRELLFVTNPVVVNGSVLVPEDQCYCAGWIESRGTNGAQTASNVLQWLAAGFSILLLMFYAYQTWKSTCGWEEIYVCAIEMVKVILEFFFEFKNPSMLYLATGHRVQWLRYAEWLLTCPVILIHLSNLTGLSNDYSRRTMGLLVSDIGTIVWGATSAMATGYVKVIFFCLGLCYGANTFFHAAKAYIEGYHTVPKGRCRQVVTGMAWLFFVSWGMFPILFILGPEGFGVLSVYGSTVGHTIIDLMSKNCWGLLGHYLRVLIHEHILIHGDIRKTTKLNIGGTEIEVETLVEDEAEAGAV	ELLFVTNPVVVNGS--VLVPED-QCYCAGWIESRGTNGAQTASNVLQWLAAGFSILLLMFYAYQTWKSTC---------GW-EEIYVCAIEMVKVILEFFFEF--KNPSMLYLATGHRVQWL---RYAEWLLTCPVILIHLSNLTGLSNDYSRRTMGLLVSDIGTIVWGATSAMA-TGYVK---VIFFCLGLCYGANTFFHAAKAYIEGY-------HTVPKGR-CRQVVTGMAWLFFVSWGMFPILFILGPEGFGVLSVYGSTVGHTIIDLMSKNCWGLLGHYLRVLI-----------HE---HILIHGD-----IRKTTKLNIG-GTEIEVETLVEDE
32	TC	1.43	Principles for applying optogenetic tools derived from direct comparative analysis of microbial opsins'	-	MDYGGALSAVGRELLFVTNPVVVNGSVLVPEDQCYCAGWIESRGTNGAQTASNVLQWLAAGFSILLLMFYAYQTWKSTCGWEEIYVCAIEMVKVILEFFFEFKNPSMLYLATGHRVQWLRYAEWLLTCPVILIHLSNLTGLSNDYSRRTMGLLVSDIGCIVWGATSAMATGYVKVIFFCLGLCYGANTFFHAAKAYIEGYHTVPKGRCRQVVTGMAWLFFVSWGMFPILFILGPEGFGVLSVYGSTVGHTIIDLMSKNCWGLLGHYLRVLIHEHILIHGDIRKTTKLNIGGTEIEVETLVEDEAEAGAV	ELLFVTNPVVVNGS--VLVPED-QCYCAGWIESRGTNGAQTASNVLQWLAAGFSILLLMFYAYQTWKSTC---------GW-EEIYVCAIEMVKVILEFFFEF--KNPSMLYLATGHRVQWL---RYAEWLLTCPVILIHLSNLTGLSNDYSRRTMGLLVSDIGCIVWGATSAMA-TGYVK---VIFFCLGLCYGANTFFHAAKAYIEGY-------HTVPKGR-CRQVVTGMAWLFFVSWGMFPILFILGPEGFGVLSVYGSTVGHTIIDLMSKNCWGLLGHYLRVLI-----------HE---HILIHGD-----IRKTTKLNIG-GTEIEVETLVEDE
33	ChETA_TC	1.26	Principles for applying optogenetic tools derived from direct comparative analysis of microbial opsins'	-	MDYGGALSAVGRELLFVTNPVVVNGSVLVPEDQCYCAGWIESRGTNGAQTASNVLQWLAAGFSILLLMFYAYQTWKSTCGWEEIYVCAIEMVKVILEFFFEFKNPSMLYLATGHRVQWLRYATWLLTCPVILIHLSNLTGLSNDYSRRTMGLLVSDIGCIVWGATSAMATGYVKVIFFCLGLCYGANTFFHAAKAYIEGYHTVPKGRCRQVVTGMAWLFFVSWGMFPILFILGPEGFGVLSVYGSTVGHTIIDLMSKNCWGLLGHYLRVLIHEHILIHGDIRKTTKLNIGGTEIEVETLVEDEAEAGAV	ELLFVTNPVVVNGS--VLVPED-QCYCAGWIESRGTNGAQTASNVLQWLAAGFSILLLMFYAYQTWKSTC---------GW-EEIYVCAIEMVKVILEFFFEF--KNPSMLYLATGHRVQWL---RYATWLLTCPVILIHLSNLTGLSNDYSRRTMGLLVSDIGCIVWGATSAMA-TGYVK---VIFFCLGLCYGANTFFHAAKAYIEGY-------HTVPKGR-CRQVVTGMAWLFFVSWGMFPILFILGPEGFGVLSVYGSTVGHTIIDLMSKNCWGLLGHYLRVLI-----------HE---HILIHGD-----IRKTTKLNIG-GTEIEVETLVEDE
34	ChR2_R	1.03	Principles for applying optogenetic tools derived from direct comparative analysis of microbial opsins'	-	MDYGGALSAVGRELLFVTNPVVVNGSVLVPEDQCYCAGWIESRGTNGAQTASNVLQWLAAGFSILLLMFYAYQTWKSTCGWEEIYVCAIEMVKVILEFFFEFKNPSMLYLATGHRVQWLRYAEWLLTCPVILIRLSNLTGLSNDYSRRTMGLLVSDIGTIVWGATSAMATGYVKVIFFCLGLCYGANTFFHAAKAYIEGYHTVPKGRCRQVVTGMAWLFFVSWGMFPILFILGPEGFGVLSVYGSTVGHTIIDLMSKNCWGLLGHYLRVLIHEHILIHGDIRKTTKLNIGGTEIEVETLVEDEAEAGAV	ELLFVTNPVVVNGS--VLVPED-QCYCAGWIESRGTNGAQTASNVLQWLAAGFSILLLMFYAYQTWKSTC---------GW-EEIYVCAIEMVKVILEFFFEF--KNPSMLYLATGHRVQWL---RYAEWLLTCPVILIRLSNLTGLSNDYSRRTMGLLVSDIGTIVWGATSAMA-TGYVK---VIFFCLGLCYGANTFFHAAKAYIEGY-------HTVPKGR-CRQVVTGMAWLFFVSWGMFPILFILGPEGFGVLSVYGSTVGHTIIDLMSKNCWGLLGHYLRVLI-----------HE---HILIHGD-----IRKTTKLNIG-GTEIEVETLVEDE
35	ChETA_TR	0.41	Principles for applying optogenetic tools derived from direct comparative analysis of microbial opsins'	-	MDYGGALSAVGRELLFVTNPVVVNGSVLVPEDQCYCAGWIESRGTNGAQTASNVLQWLAAGFSILLLMFYAYQTWKSTCGWEEIYVCAIEMVKVILEFFFEFKNPSMLYLATGHRVQWLRYATWLLTCPVILIRLSNLTGLSNDYSRRTMGLLVSDIGTIVWGATSAMATGYVKVIFFCLGLCYGANTFFHAAKAYIEGYHTVPKGRCRQVVTGMAWLFFVSWGMFPILFILGPEGFGVLSVYGSTVGHTIIDLMSKNCWGLLGHYLRVLIHEHILIHGDIRKTTKLNIGGTEIEVETLVEDEAEAGAV	ELLFVTNPVVVNGS--VLVPED-QCYCAGWIESRGTNGAQTASNVLQWLAAGFSILLLMFYAYQTWKSTC---------GW-EEIYVCAIEMVKVILEFFFEF--KNPSMLYLATGHRVQWL---RYATWLLTCPVILIRLSNLTGLSNDYSRRTMGLLVSDIGTIVWGATSAMA-TGYVK---VIFFCLGLCYGANTFFHAAKAYIEGY-------HTVPKGR-CRQVVTGMAWLFFVSWGMFPILFILGPEGFGVLSVYGSTVGHTIIDLMSKNCWGLLGHYLRVLI-----------HE---HILIHGD-----IRKTTKLNIG-GTEIEVETLVEDE
36	ChETA_AR	0.3	Principles for applying optogenetic tools derived from direct comparative analysis of microbial opsins'	-	MDYGGALSAVGRELLFVTNPVVVNGSVLVPEDQCYCAGWIESRGTNGAQTASNVLQWLAAGFSILLLMFYAYQTWKSTCGWEEIYVCAIEMVKVILEFFFEFKNPSMLYLATGHRVQWLRYAAWLLTCPVILIRLSNLTGLSNDYSRRTMGLLVSDIGTIVWGATSAMATGYVKVIFFCLGLCYGANTFFHAAKAYIEGYHTVPKGRCRQVVTGMAWLFFVSWGMFPILFILGPEGFGVLSVYGSTVGHTIIDLMSKNCWGLLGHYLRVLIHEHILIHGDIRKTTKLNIGGTEIEVETLVEDEAEAGAV	ELLFVTNPVVVNGS--VLVPED-QCYCAGWIESRGTNGAQTASNVLQWLAAGFSILLLMFYAYQTWKSTC---------GW-EEIYVCAIEMVKVILEFFFEF--KNPSMLYLATGHRVQWL---RYAAWLLTCPVILIRLSNLTGLSNDYSRRTMGLLVSDIGTIVWGATSAMA-TGYVK---VIFFCLGLCYGANTFFHAAKAYIEGY-------HTVPKGR-CRQVVTGMAWLFFVSWGMFPILFILGPEGFGVLSVYGSTVGHTIIDLMSKNCWGLLGHYLRVLI-----------HE---HILIHGD-----IRKTTKLNIG-GTEIEVETLVEDE
37	ChETA_A	0.39	Principles for applying optogenetic tools derived from direct comparative analysis of microbial opsins'	-	MDYGGALSAVGRELLFVTNPVVVNGSVLVPEDQCYCAGWIESRGTNGAQTASNVLQWLAAGFSILLLMFYAYQTWKSTCGWEEIYVCAIEMVKVILEFFFEFKNPSMLYLATGHRVQWLRYAAWLLTCPVILIHLSNLTGLSNDYSRRTMGLLVSDIGTIVWGATSAMATGYVKVIFFCLGLCYGANTFFHAAKAYIEGYHTVPKGRCRQVVTGMAWLFFVSWGMFPILFILGPEGFGVLSVYGSTVGHTIIDLMSKNCWGLLGHYLRVLIHEHILIHGDIRKTTKLNIGGTEIEVETLVEDEAEAGAV	ELLFVTNPVVVNGS--VLVPED-QCYCAGWIESRGTNGAQTASNVLQWLAAGFSILLLMFYAYQTWKSTC---------GW-EEIYVCAIEMVKVILEFFFEF--KNPSMLYLATGHRVQWL---RYAAWLLTCPVILIHLSNLTGLSNDYSRRTMGLLVSDIGTIVWGATSAMA-TGYVK---VIFFCLGLCYGANTFFHAAKAYIEGY-------HTVPKGR-CRQVVTGMAWLFFVSWGMFPILFILGPEGFGVLSVYGSTVGHTIIDLMSKNCWGLLGHYLRVLI-----------HE---HILIHGD-----IRKTTKLNIG-GTEIEVETLVEDE
38	ChETA_T	0.64	Ultrafast optogenetic control.	-	MDYGGALSAVGRELLFVTNPVVVNGSVLVPEDQCYCAGWIESRGTNGAQTASNVLQWLAAGFSILLLMFYAYQTWKSTCGWEEIYVCAIEMVKVILEFFFEFKNPSMLYLATGHRVQWLRYATWLLTCPVILIHLSNLTGLSNDYSRRTMGLLVSDIGTIVWGATSAMATGYVKVIFFCLGLCYGANTFFHAAKAYIEGYHTVPKGRCRQVVTGMAWLFFVSWGMFPILFILGPEGFGVLSVYGSTVGHTIIDLMSKNCWGLLGHYLRVLIHEHILIHGDIRKTTKLNIGGTEIEVETLVEDEAEAGAV	ELLFVTNPVVVNGS--VLVPED-QCYCAGWIESRGTNGAQTASNVLQWLAAGFSILLLMFYAYQTWKSTC---------GW-EEIYVCAIEMVKVILEFFFEF--KNPSMLYLATGHRVQWL---RYATWLLTCPVILIHLSNLTGLSNDYSRRTMGLLVSDIGTIVWGATSAMA-TGYVK---VIFFCLGLCYGANTFFHAAKAYIEGY-------HTVPKGR-CRQVVTGMAWLFFVSWGMFPILFILGPEGFGVLSVYGSTVGHTIIDLMSKNCWGLLGHYLRVLI-----------HE---HILIHGD-----IRKTTKLNIG-GTEIEVETLVEDE
39	Abcdefg1	0.23	Molecular determinants differentiating photocurrent properties of two channelrhodopsins from chlamydomonas.	-	MSRRPWLLALALAVALAAGSAGASTGSDATVPVATQDGPDYVFHRAHERMLFQTSYTLENNGSVICIPNNGQCFCLAWLKSNGTNAEKLAANILQWITFALSALCLMFYGYQTWKSTCGWEEIYVCAIEMVKVILEFFFEFKNPSMLYLATGHRVQWLRYAEWLLTCPVILIHLSNLTGLSNDYSRRTMGLLVSDIGTIVWGATSAMATGYVKVIFFCLGLCYGANTFFHAAKAYIEGYHTVPKGRCRQVVTGMAWLFFVSWGMFPILFILGPEGFGVLSVYGSTVGHTIIDLMSKNCWGLLGHYLRVLIHEHILIHGDIRKTTKLNIGGTEIEVETLVEDEAEAGAVNKGTGK	RMLFQTSYTLENNGSVICIPNNGQCFCLAWLKSNGTNAEKLAANILQWITFALSALCLMFYGYQTWKSTC---------GW-EEIYVCAIEMVKVILEFFFEF--KNPSMLYLATGHRVQWL---RYAEWLLTCPVILIHLSNLTGLSNDYSRRTMGLLVSDIGTIVWGATSAMA-TGYVK---VIFFCLGLCYGANTFFHAAKAYIEGY-------HTVPKGR-CRQVVTGMAWLFFVSWGMFPILFILGPEGFGVLSVYGSTVGHTIIDLMSKNCWGLLGHYLRVLI-----------HE---HILIHGD-----IRKTTKLNIG-GTEIEVETLVEDE
40	ChR1	0.08	Independent optical excitation of distinct neural populations	AF385748	MSRRPWLLALALAVALAAGSAGASTGSDATVPVATQDGPDYVFHRAHERMLFQTSYTLENNGSVICIPNNGQCFCLAWLKSNGTNAEKLAANILQWITFALSALCLMFYGYQTWKSTCGWEEIYVATIEMIKFIIEYFHEFDEPAVIYSSNGNKTVWLRYAEWLLTCPVILIHLSNLTGLANDYNKRTMGLLVSDIGTIVWGTTAALSKGYVRVIFFLMGLCYGIYTFFNAAKVYIEAYHTVPKGICRDLVRYLAWLYFCSWAMFPVLFLLGPEGFGHINQFNSAIAHAILDLASKNAWSMMGHFLRVKIHEHILLYGDIRKKQKVNVAGQEMEVETMVHEEDD	RMLFQTSYTLENNGSVICIPNNGQCFCLAWLKSNGTNAEKLAANILQWITFALSALCLMFYGYQTWKSTC---------GW-EEIYVATIEMIKFIIEYFHEF--DEPAVIYSSNGNKTVWL---RYAEWLLTCPVILIHLSNLTGLANDYNKRTMGLLVSDIGTIVWGTTAALS-KGYVR---VIFFLMGLCYGIYTFFNAAKVYIEAY-------HTVPKGI-CRDLVRYLAWLYFCSWAMFPVLFLLGPEGFGHINQFNSAIAHAILDLASKNAWSMMGHFLRVKI-----------HE---HILLYGD-----IRKKQKVNVA-GQEMEVETMVHEE
41	ChR_f	0.17	Opto-current-clamp actuation of cortical neurons using a strategically designed channelrhodopsin.	-	MSRRPWLLALALAVALAAGSAGASTGSDATVPVATQDGPDYVFHRAHERMLFQTSYTLENNGSVICIPNNGQCFCLAWLKSNGTNAEKLAANILQWITFALSALCLMFYGYQTWKSTCGWEEIYVATIEMIKFIIEYFHEFDEPAVIYSSNGNKTVWLRYAEWLLTCPVILIHLSNLTGLANDYNKRTMGLLVSDIGTIVWGTTAALSKGYVRVIFFLMGLCYGIYTFFNAAKVYIEAYHTVPKGRCRQVVTGMAWLFFVSWGMFPILFLLGPEGFGHINQFNSAIAHAILDLASKNAWSMMGHFLRVKIHEHILLYGDIRKKQKVNVAGQEMEVETMVHEEDD	RMLFQTSYTLENNGSVICIPNNGQCFCLAWLKSNGTNAEKLAANILQWITFALSALCLMFYGYQTWKSTC---------GW-EEIYVATIEMIKFIIEYFHEF--DEPAVIYSSNGNKTVWL---RYAEWLLTCPVILIHLSNLTGLANDYNKRTMGLLVSDIGTIVWGTTAALS-KGYVR---VIFFLMGLCYGIYTFFNAAKVYIEAY-------HTVPKGR-CRQVVTGMAWLFFVSWGMFPILFLLGPEGFGHINQFNSAIAHAILDLASKNAWSMMGHFLRVKI-----------HE---HILLYGD-----IRKKQKVNVA-GQEMEVETMVHEE
42	GR	0.43	Principles for applying optogenetic tools derived from direct comparative analysis of microbial opsins'	-	MSRRPWLLALALAVALAAGSAGASTGSDATVPVATQDGPDYVFHRAHERMLFQTSYTLENNGSVICIPNNGQCFCLAWLKSNGTNAEKLAANILQWITFALSALCLMFYGYQTWKSTCGWEEIYVATIEMIKFIIEYFHEFDEPAVIYSSNGNKTVWLRYAEWLLTCPVILIHLSNLTGLANDYNKRTMGLLVSDIGTIVWGTTAALSKGYVRVIFFLMGLCYGIYTFFNAAKVYIEAYHTVPKGRCRQVVTGMAWLFFVSWGMFPILFLLGPEGFGHINQFNSAIAHAILDLASKNCWGLLGHYLRVLIHEHILIHGDIRKTTKLNIGGTEIEVETLVEDEAEAGAVNKGTGK	RMLFQTSYTLENNGSVICIPNNGQCFCLAWLKSNGTNAEKLAANILQWITFALSALCLMFYGYQTWKSTC---------GW-EEIYVATIEMIKFIIEYFHEF--DEPAVIYSSNGNKTVWL---RYAEWLLTCPVILIHLSNLTGLANDYNKRTMGLLVSDIGTIVWGTTAALS-KGYVR---VIFFLMGLCYGIYTFFNAAKVYIEAY-------HTVPKGR-CRQVVTGMAWLFFVSWGMFPILFLLGPEGFGHINQFNSAIAHAILDLASKNCWGLLGHYLRVLI-----------HE---HILIHGD-----IRKTTKLNIG-GTEIEVETLVEDE
43	ABCDEFg6	0.06	Molecular determinants differentiating photocurrent properties of two channelrhodopsins from chlamydomonas.	-	MSRRPWLLALALAVALAAGSAGASTGSDATVPVATQDGPDYVFHRAHERMLFQTSYTLENNGSVICIPNNGQCFCLAWLKSNGTNAEKLAANILQWITFALSALCLMFYGYQTWKSTCGWEEIYVATIEMIKFIIEYFHEFDEPAVIYSSNGNKTVWLRYAEWLLTCPVILIHLSNLTGLANDYNKRTMGLLVSDIGTIVWGTTAALSKGYVRVIFFLMGLCYGIYTFFNAAKVYIEAYHTVPKGICRDLVRYLAWLYFCSWAMFPVLFLLGPEGFGVLSVYGSTVGHTIIDLMSKNCWGLLGHYLRVLIHEHILIHGDIRKTTKLNIGGTEIEVETLVEDEAEAGAVNKGTGK	RMLFQTSYTLENNGSVICIPNNGQCFCLAWLKSNGTNAEKLAANILQWITFALSALCLMFYGYQTWKSTC---------GW-EEIYVATIEMIKFIIEYFHEF--DEPAVIYSSNGNKTVWL---RYAEWLLTCPVILIHLSNLTGLANDYNKRTMGLLVSDIGTIVWGTTAALS-KGYVR---VIFFLMGLCYGIYTFFNAAKVYIEAY-------HTVPKGI-CRDLVRYLAWLYFCSWAMFPVLFLLGPEGFGVLSVYGSTVGHTIIDLMSKNCWGLLGHYLRVLI-----------HE---HILIHGD-----IRKTTKLNIG-GTEIEVETLVEDE
44	ChF	0.09	Characterization of engineered channelrhodopsin variants with improved properties and kinetics.	-	MSRRPWLLALALAVALAAGSAGASTGSDATVPVATQDGPDYVFHRAHERMLFQTSYTLENNGSVICIPNNGQCFCLAWLKSNGTNAEKLAANILQWITFALSALCLMFYGYQTWKSTCGWEEIYVATIEMIKFIIEYFHEFDEPAVIYSSNGNKTVWLRYAEWLLTCPVILIHLSNLTGLANDYNKRTMGLLVSDIGTIVWGTTAALSKGYVRVIFFLMGLCYGIYTFFNAAKVYIEAYHTVPKGICRDLVRYLAWLYFCSWAMFPVLFLLGPEGFGVLSVYGSTVGHTIIDLMSKNCWGLLGHYLRVLIHEHILIHGDIRKTTKLNIGGTEIEVETLVEDEAEAGAVNKGTGK	RMLFQTSYTLENNGSVICIPNNGQCFCLAWLKSNGTNAEKLAANILQWITFALSALCLMFYGYQTWKSTC---------GW-EEIYVATIEMIKFIIEYFHEF--DEPAVIYSSNGNKTVWL---RYAEWLLTCPVILIHLSNLTGLANDYNKRTMGLLVSDIGTIVWGTTAALS-KGYVR---VIFFLMGLCYGIYTFFNAAKVYIEAY-------HTVPKGI-CRDLVRYLAWLYFCSWAMFPVLFLLGPEGFGVLSVYGSTVGHTIIDLMSKNCWGLLGHYLRVLI-----------HE---HILIHGD-----IRKTTKLNIG-GTEIEVETLVEDE
45	ABCDEfg5	0.41	Molecular determinants differentiating photocurrent properties of two channelrhodopsins from chlamydomonas.	-	MSRRPWLLALALAVALAAGSAGASTGSDATVPVATQDGPDYVFHRAHERMLFQTSYTLENNGSVICIPNNGQCFCLAWLKSNGTNAEKLAANILQWITFALSALCLMFYGYQTWKSTCGWEEIYVATIEMIKFIIEYFHEFDEPAVIYSSNGNKTVWLRYAEWLLTCPVILIHLSNLTGLANDYNKRTMGLLVSDIGTIVWGTTAALSKGYVRVIFFLMGLCYGIYTFFNAAKVYIEAYHTVPKGRCRQVVTGMAWLFFVSWGMFPILFILGPEGFGVLSVYGSTVGHTIIDLMSKNCWGLLGHYLRVLIHEHILIHGDIRKTTKLNIGGTEIEVETLVEDEAEAGAVNKGTGK	RMLFQTSYTLENNGSVICIPNNGQCFCLAWLKSNGTNAEKLAANILQWITFALSALCLMFYGYQTWKSTC---------GW-EEIYVATIEMIKFIIEYFHEF--DEPAVIYSSNGNKTVWL---RYAEWLLTCPVILIHLSNLTGLANDYNKRTMGLLVSDIGTIVWGTTAALS-KGYVR---VIFFLMGLCYGIYTFFNAAKVYIEAY-------HTVPKGR-CRQVVTGMAWLFFVSWGMFPILFILGPEGFGVLSVYGSTVGHTIIDLMSKNCWGLLGHYLRVLI-----------HE---HILIHGD-----IRKTTKLNIG-GTEIEVETLVEDE
46	ChEF	1.06	Characterization of engineered channelrhodopsin variants with improved properties and kinetics.	-	MSRRPWLLALALAVALAAGSAGASTGSDATVPVATQDGPDYVFHRAHERMLFQTSYTLENNGSVICIPNNGQCFCLAWLKSNGTNAEKLAANILQWITFALSALCLMFYGYQTWKSTCGWEEIYVATIEMIKFIIEYFHEFDEPAVIYSSNGNKTVWLRYAEWLLTCPVILIHLSNLTGLANDYNKRTMGLLVSDIGTIVWGTTAALSKGYVRVIFFLMGLCYGIYTFFNAAKVYIEAYHTVPKGRCRQVVTGMAWLFFVSWGMFPILFILGPEGFGVLSVYGSTVGHTIIDLMSKNCWGLLGHYLRVLIHEHILIHGDIRKTTKLNIGGTEIEVETLVEDEAEAGAVNKGTGK	RMLFQTSYTLENNGSVICIPNNGQCFCLAWLKSNGTNAEKLAANILQWITFALSALCLMFYGYQTWKSTC---------GW-EEIYVATIEMIKFIIEYFHEF--DEPAVIYSSNGNKTVWL---RYAEWLLTCPVILIHLSNLTGLANDYNKRTMGLLVSDIGTIVWGTTAALS-KGYVR---VIFFLMGLCYGIYTFFNAAKVYIEAY-------HTVPKGR-CRQVVTGMAWLFFVSWGMFPILFILGPEGFGVLSVYGSTVGHTIIDLMSKNCWGLLGHYLRVLI-----------HE---HILIHGD-----IRKTTKLNIG-GTEIEVETLVEDE
47	ChIEF	1.41	Principles for applying optogenetic tools derived from direct comparative analysis of microbial opsins'	-	MSRRPWLLALALAVALAAGSAGASTGSDATVPVATQDGPDYVFHRAHERMLFQTSYTLENNGSVICIPNNGQCFCLAWLKSNGTNAEKLAANILQWITFALSALCLMFYGYQTWKSTCGWEEIYVATIEMIKFIIEYFHEFDEPAVIYSSNGNKTVWLRYAEWLLTCPVILIHLSNLTGLANDYNKRTMGLLVSDIGTIVWGTTAALSKGYVRVIFFLMGLCYGIYTFFNAAKVYIEAYHTVPKGRCRQVVTGMAWLFFVSWGMFPILFILGPEGFGVLSVYGSTVGHTIIDLMSKNCWGLLGHYLRVLIHEHILIHGDIRKTTKLNIGGTEIEVETLVEDEAEAGAVNKGTGK	RMLFQTSYTLENNGSVICIPNNGQCFCLAWLKSNGTNAEKLAANILQWITFALSALCLMFYGYQTWKSTC---------GW-EEIYVATIEMIKFIIEYFHEF--DEPAVIYSSNGNKTVWL---RYAEWLLTCPVILIHLSNLTGLANDYNKRTMGLLVSDIGTIVWGTTAALS-KGYVR---VIFFLMGLCYGIYTFFNAAKVYIEAY-------HTVPKGR-CRQVVTGMAWLFFVSWGMFPILFILGPEGFGVLSVYGSTVGHTIIDLMSKNCWGLLGHYLRVLI-----------HE---HILIHGD-----IRKTTKLNIG-GTEIEVETLVEDE
48	ABCDefg4	0.35	Molecular determinants differentiating photocurrent properties of two channelrhodopsins from chlamydomonas.	-	MSRRPWLLALALAVALAAGSAGASTGSDATVPVATQDGPDYVFHRAHERMLFQTSYTLENNGSVICIPNNGQCFCLAWLKSNGTNAEKLAANILQWITFALSALCLMFYGYQTWKSTCGWEEIYVATIEMIKFIIEYFHEFDEPAVIYSSNGNKTVWLRYAEWLLTCPVILIHLSNLTGLANDYNKRTMGLLVSDIGTIVWGTTAALSKGYVKVIFFCLGLCYGANTFFHAAKAYIEGYHTVPKGRCRQVVTGMAWLFFVSWGMFPILFILGPEGFGVLSVYGSTVGHTIIDLMSKNCWGLLGHYLRVLIHEHILIHGDIRKTTKLNIGGTEIEVETLVEDEAEAGAVNKGTGK	RMLFQTSYTLENNGSVICIPNNGQCFCLAWLKSNGTNAEKLAANILQWITFALSALCLMFYGYQTWKSTC---------GW-EEIYVATIEMIKFIIEYFHEF--DEPAVIYSSNGNKTVWL---RYAEWLLTCPVILIHLSNLTGLANDYNKRTMGLLVSDIGTIVWGTTAALS-KGYVK---VIFFCLGLCYGANTFFHAAKAYIEGY-------HTVPKGR-CRQVVTGMAWLFFVSWGMFPILFILGPEGFGVLSVYGSTVGHTIIDLMSKNCWGLLGHYLRVLI-----------HE---HILIHGD-----IRKTTKLNIG-GTEIEVETLVEDE
49	ChD	1.24	Characterization of engineered channelrhodopsin variants with improved properties and kinetics.	-	MSRRPWLLALALAVALAAGSAGASTGSDATVPVATQDGPDYVFHRAHERMLFQTSYTLENNGSVICIPNNGQCFCLAWLKSNGTNAEKLAANILQWITFALSALCLMFYGYQTWKSTCGWEEIYVATIEMIKFIIEYFHEFDEPAVIYSSNGNKTVWLRYAEWLLTCPVILIHLSNLTGLANDYNKRTMGLLVSDIGTIVWGATSAMATGYVKVIFFCLGLCYGANTFFHAAKAYIEGYHTVPKGRCRQVVTGMAWLFFVSWGMFPILFILGPEGFGVLSVYGSTVGHTIIDLMSKNCWGLLGHYLRVLIHEHILIHGDIRKTTKLNIGGTEIEVETLVEDEAEAGAVNKGTGK	RMLFQTSYTLENNGSVICIPNNGQCFCLAWLKSNGTNAEKLAANILQWITFALSALCLMFYGYQTWKSTC---------GW-EEIYVATIEMIKFIIEYFHEF--DEPAVIYSSNGNKTVWL---RYAEWLLTCPVILIHLSNLTGLANDYNKRTMGLLVSDIGTIVWGATSAMA-TGYVK---VIFFCLGLCYGANTFFHAAKAYIEGY-------HTVPKGR-CRQVVTGMAWLFFVSWGMFPILFILGPEGFGVLSVYGSTVGHTIIDLMSKNCWGLLGHYLRVLI-----------HE---HILIHGD-----IRKTTKLNIG-GTEIEVETLVEDE
50	ABcdefg2	0.41	Molecular determinants differentiating photocurrent properties of two channelrhodopsins from chlamydomonas.	-	MSRRPWLLALALAVALAAGSAGASTGSDATVPVATQDGPDYVFHRAHERMLFQTSYTLENNGSVICIPNNGQCFCLAWLKSNGTNAEKLAANILQWITFALSALCLMFYGYQTWKSTCGWEEIYVATIEMIKFIIEYFHEFDEPAVIYSSNGNKTVWLRYAEWLLTCPVILIHLSNLTGLSNDYSRRTMGLLVSDIGTIVWGATSAMATGYVKVIFFCLGLCYGANTFFHAAKAYIEGYHTVPKGRCRQVVTGMAWLFFVSWGMFPILFILGPEGFGVLSVYGSTVGHTIIDLMSKNCWGLLGHYLRVLIHEHILIHGDIRKTTKLNIGGTEIEVETLVEDEAEAGAVNKGTGK	RMLFQTSYTLENNGSVICIPNNGQCFCLAWLKSNGTNAEKLAANILQWITFALSALCLMFYGYQTWKSTC---------GW-EEIYVATIEMIKFIIEYFHEF--DEPAVIYSSNGNKTVWL---RYAEWLLTCPVILIHLSNLTGLSNDYSRRTMGLLVSDIGTIVWGATSAMA-TGYVK---VIFFCLGLCYGANTFFHAAKAYIEGY-------HTVPKGR-CRQVVTGMAWLFFVSWGMFPILFILGPEGFGVLSVYGSTVGHTIIDLMSKNCWGLLGHYLRVLI-----------HE---HILIHGD-----IRKTTKLNIG-GTEIEVETLVEDE
51	ABCdefg3	0.49	Molecular determinants differentiating photocurrent properties of two channelrhodopsins from chlamydomonas.	-	MSRRPWLLALALAVALAAGSAGASTGSDATVPVATQDGPDYVFHRAHERMLFQTSYTLENNGSVICIPNNGQCFCLAWLKSNGTNAEKLAANILQWITFALSALCLMFYGYQTWKSTCGWEEIYVATIEMIKFIIEYFHEFDEPAVIYSSNGNKTVWLRYAEWLLTCPVILIHLSNLTGLANDYSRRTMGLLVSDIGTIVWGATSAMATGYVKVIFFCLGLCYGANTFFHAAKAYIEGYHTVPKGRCRQVVTGMAWLFFVSWGMFPILFILGPEGFGVLSVYGSTVGHTIIDLMSKNCWGLLGHYLRVLIHEHILIHGDIRKTTKLNIGGTEIEVETLVEDEAEAGAVNKGTGK	RMLFQTSYTLENNGSVICIPNNGQCFCLAWLKSNGTNAEKLAANILQWITFALSALCLMFYGYQTWKSTC---------GW-EEIYVATIEMIKFIIEYFHEF--DEPAVIYSSNGNKTVWL---RYAEWLLTCPVILIHLSNLTGLANDYSRRTMGLLVSDIGTIVWGATSAMA-TGYVK---VIFFCLGLCYGANTFFHAAKAYIEGY-------HTVPKGR-CRQVVTGMAWLFFVSWGMFPILFILGPEGFGVLSVYGSTVGHTIIDLMSKNCWGLLGHYLRVLI-----------HE---HILIHGD-----IRKTTKLNIG-GTEIEVETLVEDE
52	C1V1-52	0.2	Color-tuned channelrhodopsins for multiwavelength optogenetics.	-	MSRRPWLLALALAVALAAGSAGASTGSDATVPVATQDGPDYVFHRAHERMLFQTSYTLENNGSVICIPNNGQCFCLAWLKSNGTNAEKLAANILQWITFALSALCLMFYGYQTWKSTCGWEEIYVATIEMIKFIIEYFHEFDEPAVIYSSNGNKTVWLRYAEWLLTCPVILIHLSNLTGLANDYNKRTMGLLVSDIGTIVWGTTAALSKGYVRVIFFLMGLCYGIYTFFNAAKVYIEAYHTVPKGICRDLVRVMAWTFFVAWGMFPVLFLLGTEGFGHISPYGSAIGHSILDLIAKNMWGVLGNYLRVKIHEHILLYGDIRKKQKITIAGQEMEVETLVAEEED	RMLFQTSYTLENNGSVICIPNNGQCFCLAWLKSNGTNAEKLAANILQWITFALSALCLMFYGYQTWKSTC---------GW-EEIYVATIEMIKFIIEYFHEF--DEPAVIYSSNGNKTVWL---RYAEWLLTCPVILIHLSNLTGLANDYNKRTMGLLVSDIGTIVWGTTAALS-KGYVR---VIFFLMGLCYGIYTFFNAAKVYIEAY-------HTVPKGI-CRDLVRVMAWTFFVAWGMFPVLFLLGTEGFGHISPYGSAIGHSILDLIAKNMWGVLGNYLRVKI-----------HE---HILLYGD-----IRKKQKITIA-GQEMEVETLVAEE
53	C_VChR1	0.07	ReaChR: a red-shifted variant of channelrhodopsin enables deep transcranial optogenetic excitation	-	MVSRRPWLLALALAVALAAGSAGASTGSDATVPVATQDGPDYVFHRAHERMLFQTSYTLENNGSVICIPNNGQCFCLAWLKSNGTNAEKLAANILQWVVFALSVACLGWYAYQAWRATCGWEEVYVALIEMMKSIIEAFHEFDSPATLWLSSGNGVVWMRYGEWLLTCPVLLIHLSNLTGLKDDYSKRTMGLLVSDVGCIVWGATSAMCTGWTKILFFLISLSYGMYTYFHAAKVYIEAFHTVPKGICRELVRVMAWTFFVAWGMFPVLFLLGTEGFGHISPYGSAIGHSILDLIAKNMWGVLGNYLRVKIHEHILLYGDIRKKQKITIAGQEMEVETLVAEEED	RMLFQTSYTLENNGSVICIPNNGQCFCLAWLKSNGTNAEKLAANILQWVVFALSVACLGWYAYQAWRATC---------GW-EEVYVALIEMMKSIIEAFHEF--DSPATLWLSSGNGVVWM---RYGEWLLTCPVLLIHLSNLTGLKDDYSKRTMGLLVSDVGCIVWGATSAMC-TGWTK---ILFFLISLSYGMYTYFHAAKVYIEAF-------HTVPKGI-CRELVRVMAWTFFVAWGMFPVLFLLGTEGFGHISPYGSAIGHSILDLIAKNMWGVLGNYLRVKI-----------HE---HILLYGD-----IRKKQKITIA-GQEMEVETLVAEE
54	bReaChES	1.37	Projections from neocortex mediate top-down control of memory retrieval	AME16506.1	MDYGGALSAVGLFQTSYTLENNGSVICIPNNGQCFCLAWLKSNGTNAEKLAANILQWVVFALSVACLGWYAYQAWRATCGWEEVYVALIEMMKSIIEAFHEFDSPATLWLSSGNGVVWMRYGSWLLTCPVILIHLSNLTGLKDDYSKRTMGLLVSDVGCIVWGATSAMCTGWTKILFFLISLSYGMYTYFHAAKVYIEAFHTVPKGLCRQLVRAMAWLFFVSWGMFPVLFLLGPEGFGHISPYGSAIGHSILDLIAKNMWGVLGNYLRVKIHEHILLYGDIRKKQKITIAGQEMEVETLVAEEED	VGLFQTSYTLENNGSVICIPNNGQCFCLAWLKSNGTNAEKLAANILQWVVFALSVACLGWYAYQAWRATC---------GW-EEVYVALIEMMKSIIEAFHEF--DSPATLWLSSGNGVVWM---RYGSWLLTCPVILIHLSNLTGLKDDYSKRTMGLLVSDVGCIVWGATSAMC-TGWTK---ILFFLISLSYGMYTYFHAAKVYIEAF-------HTVPKGL-CRQLVRAMAWLFFVSWGMFPVLFLLGPEGFGHISPYGSAIGHSILDLIAKNMWGVLGNYLRVKI-----------HE---HILLYGD-----IRKKQKITIA-GQEMEVETLVAEE
55	ReaChR	0.67	ReaChR: a red-shifted variant of channelrhodopsin enables deep transcranial optogenetic excitation	KF448069	MVSRRPWLLALALAVALAAGSAGASTGSDATVPVATQDGPDYVFHRAHERMLFQTSYTLENNGSVICIPNNGQCFCLAWLKSNGTNAEKLAANILQWVVFALSVACLGWYAYQAWRATCGWEEVYVALIEMMKSIIEAFHEFDSPATLWLSSGNGVVWMRYGEWLLTCPVILIHLSNLTGLKDDYSKRTMGLLVSDVGCIVWGATSAMCTGWTKILFFLISLSYGMYTYFHAAKVYIEAFHTVPKGLCRQLVRAMAWLFFVSWGMFPVLFLLGPEGFGHISPYGSAIGHSILDLIAKNMWGVLGNYLRVKIHEHILLYGDIRKKQKITIAGQEMEVETLVAEEEDKYESS	RMLFQTSYTLENNGSVICIPNNGQCFCLAWLKSNGTNAEKLAANILQWVVFALSVACLGWYAYQAWRATC---------GW-EEVYVALIEMMKSIIEAFHEF--DSPATLWLSSGNGVVWM---RYGEWLLTCPVILIHLSNLTGLKDDYSKRTMGLLVSDVGCIVWGATSAMC-TGWTK---ILFFLISLSYGMYTYFHAAKVYIEAF-------HTVPKGL-CRQLVRAMAWLFFVSWGMFPVLFLLGPEGFGHISPYGSAIGHSILDLIAKNMWGVLGNYLRVKI-----------HE---HILLYGD-----IRKKQKITIA-GQEMEVETLVAEE
56	VCOMET	0.4	ReaChR: a red-shifted variant of channelrhodopsin enables deep transcranial optogenetic excitation	KF448070	MVSRRPWLLALALAVALAAGSAGASTGSDATVPVATQDGPDYVFHRAHERMLFQTSYTLENNGSVICIPNNGQCFCLAWLKSNGTNAEKLAANILQWVVFALSVACLGWYAYQAWRATCGWEEVYVALIEMMKSIIEAFHEFDSPATLWLSSGNGVVWMRYGEWLLTCPVLLIHLSNLTGLKDDYSKRTMGLLVSDVGCIVWGATSAMCTGWTKILFFLISLSYGMYTYFHAAKVYIEAFHTVPKGLCRQLVRAMAWLFFVSWGMFPVLFLLGPEGFGHISPYGSAIGHSILDLIAKNMWGVLGNYLRVKIHEHILLYGDIRKKQKITIAGQEMEVETLVAEEEDKYESS	RMLFQTSYTLENNGSVICIPNNGQCFCLAWLKSNGTNAEKLAANILQWVVFALSVACLGWYAYQAWRATC---------GW-EEVYVALIEMMKSIIEAFHEF--DSPATLWLSSGNGVVWM---RYGEWLLTCPVLLIHLSNLTGLKDDYSKRTMGLLVSDVGCIVWGATSAMC-TGWTK---ILFFLISLSYGMYTYFHAAKVYIEAF-------HTVPKGL-CRQLVRAMAWLFFVSWGMFPVLFLLGPEGFGHISPYGSAIGHSILDLIAKNMWGVLGNYLRVKI-----------HE---HILLYGD-----IRKKQKITIA-GQEMEVETLVAEE
57	C1V1_T1	0.32	Neocortical excitation/inhibition balance in information processing and social dysfunction.	-	MSRRPWLLALALAVALAAGSAGASTGSDATVPVATQDGPDYVFHRAHERMLFQTSYTLENNGSVICIPNNGQCFCLAWLKSNGTNAEKLAANILQWITFALSALCLMFYGYQTWKSTCGWETIYVATIEMIKFIIEYFHEFDEPAVIYSSNGNKTVWLRYAEWLLTCPVLLIHLSNLTGLKDDYSKRTMGLLVSDVGCIVWGATSAMCTGWTKILFFLISLSYGMYTYFHAAKVYIEAFHTVPKGICRELVRVMAWTFFVAWGMFPVLFLLGTEGFGHISPYGSAIGHSILDLIAKNMWGVLGNYLRVKIHEHILLYGDIRKKQKITIAGQEMEVETLVAEEED	RMLFQTSYTLENNGSVICIPNNGQCFCLAWLKSNGTNAEKLAANILQWITFALSALCLMFYGYQTWKSTC---------GW-ETIYVATIEMIKFIIEYFHEF--DEPAVIYSSNGNKTVWL---RYAEWLLTCPVLLIHLSNLTGLKDDYSKRTMGLLVSDVGCIVWGATSAMC-TGWTK---ILFFLISLSYGMYTYFHAAKVYIEAF-------HTVPKGI-CRELVRVMAWTFFVAWGMFPVLFLLGTEGFGHISPYGSAIGHSILDLIAKNMWGVLGNYLRVKI-----------HE---HILLYGD-----IRKKQKITIA-GQEMEVETLVAEE
58	C1V1	0.6	Neocortical excitation/inhibition balance in information processing and social dysfunction.	-	MSRRPWLLALALAVALAAGSAGASTGSDATVPVATQDGPDYVFHRAHERMLFQTSYTLENNGSVICIPNNGQCFCLAWLKSNGTNAEKLAANILQWITFALSALCLMFYGYQTWKSTCGWEEIYVATIEMIKFIIEYFHEFDEPAVIYSSNGNKTVWLRYAEWLLTCPVLLIHLSNLTGLKDDYSKRTMGLLVSDVGCIVWGATSAMCTGWTKILFFLISLSYGMYTYFHAAKVYIEAFHTVPKGICRELVRVMAWTFFVAWGMFPVLFLLGTEGFGHISPYGSAIGHSILDLIAKNMWGVLGNYLRVKIHEHILLYGDIRKKQKITIAGQEMEVETLVAEEED	RMLFQTSYTLENNGSVICIPNNGQCFCLAWLKSNGTNAEKLAANILQWITFALSALCLMFYGYQTWKSTC---------GW-EEIYVATIEMIKFIIEYFHEF--DEPAVIYSSNGNKTVWL---RYAEWLLTCPVLLIHLSNLTGLKDDYSKRTMGLLVSDVGCIVWGATSAMC-TGWTK---ILFFLISLSYGMYTYFHAAKVYIEAF-------HTVPKGI-CRELVRVMAWTFFVAWGMFPVLFLLGTEGFGHISPYGSAIGHSILDLIAKNMWGVLGNYLRVKI-----------HE---HILLYGD-----IRKKQKITIA-GQEMEVETLVAEE
59	C1V1_TT	0.78	Principles for applying optogenetic tools derived from direct comparative analysis of microbial opsins'	-	MSRRPWLLALALAVALAAGSAGASTGSDATVPVATQDGPDYVFHRAHERMLFQTSYTLENNGSVICIPNNGQCFCLAWLKSNGTNAEKLAANILQWITFALSALCLMFYGYQTWKSTCGWETIYVATIEMIKFIIEYFHEFDEPAVIYSSNGNKTVWLRYATWLLTCPVLLIHLSNLTGLKDDYSKRTMGLLVSDVGCIVWGATSAMCTGWTKILFFLISLSYGMYTYFHAAKVYIEAFHTVPKGICRELVRVMAWTFFVAWGMFPVLFLLGTEGFGHISPYGSAIGHSILDLIAKNMWGVLGNYLRVKIHEHILLYGDIRKKQKITIAGQEMEVETLVAEEED	RMLFQTSYTLENNGSVICIPNNGQCFCLAWLKSNGTNAEKLAANILQWITFALSALCLMFYGYQTWKSTC---------GW-ETIYVATIEMIKFIIEYFHEF--DEPAVIYSSNGNKTVWL---RYATWLLTCPVLLIHLSNLTGLKDDYSKRTMGLLVSDVGCIVWGATSAMC-TGWTK---ILFFLISLSYGMYTYFHAAKVYIEAF-------HTVPKGI-CRELVRVMAWTFFVAWGMFPVLFLLGTEGFGHISPYGSAIGHSILDLIAKNMWGVLGNYLRVKI-----------HE---HILLYGD-----IRKKQKITIA-GQEMEVETLVAEE
60	C1V1_T2	1.21	Neocortical excitation/inhibition balance in information processing and social dysfunction.	-	MSRRPWLLALALAVALAAGSAGASTGSDATVPVATQDGPDYVFHRAHERMLFQTSYTLENNGSVICIPNNGQCFCLAWLKSNGTNAEKLAANILQWITFALSALCLMFYGYQTWKSTCGWEEIYVATIEMIKFIIEYFHEFDEPAVIYSSNGNKTVWLRYATWLLTCPVLLIHLSNLTGLKDDYSKRTMGLLVSDVGCIVWGATSAMCTGWTKILFFLISLSYGMYTYFHAAKVYIEAFHTVPKGICRELVRVMAWTFFVAWGMFPVLFLLGTEGFGHISPYGSAIGHSILDLIAKNMWGVLGNYLRVKIHEHILLYGDIRKKQKITIAGQEMEVETLVAEEED	RMLFQTSYTLENNGSVICIPNNGQCFCLAWLKSNGTNAEKLAANILQWITFALSALCLMFYGYQTWKSTC---------GW-EEIYVATIEMIKFIIEYFHEF--DEPAVIYSSNGNKTVWL---RYATWLLTCPVLLIHLSNLTGLKDDYSKRTMGLLVSDVGCIVWGATSAMC-TGWTK---ILFFLISLSYGMYTYFHAAKVYIEAF-------HTVPKGI-CRELVRVMAWTFFVAWGMFPVLFLLGTEGFGHISPYGSAIGHSILDLIAKNMWGVLGNYLRVKI-----------HE---HILLYGD-----IRKKQKITIA-GQEMEVETLVAEE
